# Self-renewal of neuronal mitochondria through asymmetric division

**DOI:** 10.64898/2025.12.17.694973

**Authors:** Tejashree Pradip Waingankar, Camryn Zurita, Angelica E. Lang, Cliff Vuong, Ahmad Shami, Diana Bautista, Catherine Drerup, Samantha C. Lewis

## Abstract

Mitochondrial ATP production is essential for life. Mitochondrial function depends on the spatio-temporal coordination of nuclear and mitochondrial genome expression, yet how this coordination occurs in highly polarized cells such as neurons remains poorly understood. Using high-resolution imaging in mouse peripheral sensory neurons and zebrafish larvae, we identified a sub-population of mitochondria enriched in mtDNA that are positioned at the collateral branch points of long sensory neurites, both *in vitro* and *in vivo*. While the mitochondria in neurites are generally depleted of mtDNA, those at axon branch points preferentially engage in mtDNA replication and transcription, accumulate nuclear-encoded mitochondrial mRNA, and are spatially linked to nascent cytosolic peptide synthesis. The mtDNA-positive mitochondrial pool exhibits asymmetric genome partitioning at division, shedding highly motile daughters that lack mtDNA. Asymmetric division rejuvenates the membrane potential of the mtDNA-rich, biogenesis-dedicated mitochondria. We also found that, in peripheral sensory neurons, axonal mitochondria rarely fuse or share matrix contents, explaining how differentiated daughters maintain their distinct composition and fate after fission. Thus, division-coupled mitochondrial self-renewal is yoked to neurite topology in sensory neurons, patterning mitochondrial diversity and homeostasis from micron to meter scales.
