## Supplementary material for "Self-renewal of neuronal mitochondria through asymmetric division": Table S1

### Sheet: Reagents
Name	Company	Reference No	Concentration
C57BL/6J	The Jackson Laboratory	664
PhAM floxed	The Jackson Laboratory	18385
HBSS w/o Ca and Mg	Thermo Scientific	88284	1X
Collagenase P	Sigma-Aldrich	SIAL-11213857001	2 mg/ml
Dispase	Sigma-Aldrich	D4693-1G	1 mg/ml
Trypsin	Gibco	25200056	0.0025
MEM	Gibco	11090081
Horse serum	ThermoFisher Scientific	16050122	0.1
Penicillin/ streptomycin	Gibco	15140122	0.01
L- Glutamin	Gibco	25030081	0.01
MEM vitamin supplement	HyClone	SH3059901	0.01
Dnase I	Thermo Scientific	FEREN0523
Laminin	Corning	CB40232	1/100
35 mm imaging dishes	Mattek	P35GC-1.5-14-C
MitoTracker Deep Red	ThermoFisher Scientific	M22426	50 nM
TMRE	ThermoFisher Scientific	T669	200 nM
BioTracker ATP Red	Sigma-Aldrich	SCT045	10 µM
MitoTracker Green FM	ThermoFisher Scientific	M7514	50 nM
16% paraformaldehyde	Electron Microscopy Sciences	C993M24 (CS/1)	0.04
Glycine	Fisher Scientific	BP381-500	0.2 M
Triton X-100	Fisher Scientific	BP151-500	0.001
DPBS	Gibco	14190144	1X
Tween 20	Sigma-Aldrich	P9416-50ML	0.001
BSA	Sigma-Aldrich	A9647-100G	0.01
EdU	Invitrogen	A10044	10 µM
Triptolide
EU	Invitrogen	E10345	500 µM
DMEM, high glucose, no glutamine, no methionine, no cystine	Gibco	21013024
Cycloheximide	Sigma-Aldrich	C1988-1G	50 µg/ml
Chloramphenicol	Sigma-Aldrich	C0378-5G	100 µg/ml
L-HPG	ThermoFisher Scientific	C10186	75 µM
Puromycin	Sigma-Aldrich	P8833-25MG	2 µM
