## Supplementary material for "Self-renewal of neuronal mitochondria through asymmetric division": Table S2

### Sheet: Replicates and statistical info
Figure	Name	Number of images/movies	Number of Replicates	Statistical test	p value
Figure 1C, D	MTDR SYBR	8	3	_	_
Figure 1E	MTDR SYBR	12	4	_	_
Figure 1F, G	MTDR EU TFAM	23	3	Wilcoxon matched-pairs signed rank test (two-tailed)	p<0.0001
Figure 1H-J	MTDR TMRE	15	3	Wilcoxon matched-pairs signed rank test (two-tailed)	p=0.0034
Figure 1K	MTDR TMRE	DMSO: 23, Rotenone: 14, FCCP: 18	3	Tukey’s multiple comparisons test	p<0.0001
Figure 1L	MT Green BioTracker ATP	17	3	Wilcoxon matched-pairs signed rank test (two-tailed)	p=0.0001
Figure 2A and C	MTDR EdU	20	4	Wilcoxon matched-pairs signed rank test (two-tailed)	p=0.0001
Figure 2B and F	MTDR EU	18	4	Wilcoxon matched-pairs signed rank test (two-tailed)	p=0.0001
Figure 2D	MTDR EdU IMT1B	13	2	Kolmogorov-Smirnov test	p<0.0001
Figure 2E	MTDR EdU TFAM	21	3	_	_
Figure 2G	MTDR EU IMT1B	14	2	Kolmogorov-Smirnov test	p<0.0001
Figure 2H	MTDR EU TFAM	23	3	_	_
Figure 2I	Tom20 ND1 Ndufs2	16	3	_	_
Figure 2L	MTDR Puromycin	23	3	Wilcoxon matched-pairs signed rank test (two-tailed)	p=0.0001
Figure 2M	MTDR Puro CHX	14	2	Kolmogorov-Smirnov test	p<0.0001
Figure 3C	Zebra fish TFAM	_	12 embryos	Wilcoxon matched-pairs signed rank test (two-tailed)	p=0.0015
Figure 3D	Zebra fish Polg2	_	10 embryos	Wilcoxon matched-pairs signed rank test (two-tailed)	p= 0.0005
Figure 4C	Cox8a-Dendra2	43	6	Tukey's multiple comparisons test
Figure 4G, H	MTDR SYBR	12	4	Paired T test	p=0.0257
Figure 4I	MTDR SYBR division	19	4	_	_
Figure 5B, C	MTDR TMRE division	15	3	_	_	No. of divisions: 12
Figure 5E, F	MT Green BioTracker ATP	17	3	_	_	No. of divisions: 11
Extended figure 1A	Neurite length	21	4	_	_
Extended figure 1B	Branch point distribution	8	3	_	_
Extended figure 1C	Mitochondrial length	8	3	_	_
Extended figure 1D	MTDR SYBR	21	4	_	_
Extended figure 1D	MTDR EU TFAM	16	3	_	_
Extended figure 2A	MTDR TMRE	DMSO: 23, Rotenone: 14, FCCP: 18	3	_	_
Extended figure 2B, C	MT Green BioTracker ATP	17	3	_	_
Extended figure 3A	MTDR EdU TFAM	21	3	_	_
Extended figure 3B	MTDR EU TFAM	23	3	_	_
Extended figure 4A-C	Tom20, Ndufs2, Mt-ND1	16	3	Wilcoxon matched-pairs signed rank test (two-tailed)	p=0.0076
Extended figure 4D	MTDR Puromycin	23	3	_	_
Extended figure 5A	Cox8a-Dendra2	43	6	_	_
Extended figure 5B	MTDR SYBR	12	4	_	_
