## Supplementary material for "Self-renewal of neuronal mitochondria through asymmetric division": Table S3

### Sheet: Primary antibodies
Primary antibodies	Company	Reference No	Concentration
Anti-Complex I	Invitrogen	438800	1;1000
Anti-TFAM	Abcam	ab307302	1;500
Anti-Tom20	Proteintech	11802-1-AP	1;1000
Anti-Puromycin	Millipore	MILL-MABE343-AF488	1;250
