## Supplementary material for "Self-renewal of neuronal mitochondria through asymmetric division": Table S4

### Sheet: Secondary antibodies
Secondary antibodies	Company	Reference No	Concentration
goat anti-rabbit AlexaFluor 405	Invitrogen	A-31556	1;2000
donkey anti-mouse AlexaFluor Plus 488 highly cross-adsorbed	Invitrogen	A32766	1;2000
Click-iT Plus Alexa Fluor 488 Picolyl Azide Toolkit	Thermo Fisher Scientific	C10641
